# Analyzing bivariate cross-trait genetic architecture in GWAS summary statistics with the BIGA cloud computing platform

**DOI:** 10.1101/2023.04.28.538585

**Authors:** Yujue Li, Fei Xue, Bingxuan Li, Yilin Yang, Zirui Fan, Juan Shu, Xiaochen Yang, Xiyao Wang, Jinjie Lin, Carlos Copana, Bingxin Zhao

## Abstract

As large-scale biobanks provide increasing access to deep phenotyping and genomic data, genome-wide association studies (GWAS) are rapidly uncovering the genetic architecture behind various complex traits and diseases. GWAS publications typically make their summary-level data (GWAS summary statistics) publicly available, enabling further exploration of genetic overlaps between phenotypes gathered from different studies and cohorts. However, systematically analyzing high-dimensional GWAS summary statistics for thousands of phenotypes can be both logistically challenging and computationally demanding. In this paper, we introduce BIGA (https://bigagwas.org/), a website that aims to offer unified data analysis pipelines and processed data resources for cross-trait genetic architecture analyses using GWAS summary statistics. We have developed a framework to implement statistical genetics tools on a cloud computing platform, combined with extensive curated GWAS data resources. Through BIGA, users can upload data, submit jobs, and share results, providing the research community with a convenient tool for consolidating GWAS data and generating new insights.
