## Supplementary material for "Analyzing bivariate cross-trait genetic architecture in GWAS summary statistics with the BIGA cloud computing platform": supp_table: Supplementary_Table_S1.xlsx

### Sheet: Sheet1
Table S1. Column requirements for BIGA data harmonization and analysis.
Index	Column Name	Description	Type
1	chr	Indicates the chromosome where the single nucleotide polymorphism (SNP) is located	Require either both chr and position, or snp column.
2	position	Refers to the specific base pair position of the SNP on the chromosome
3	snp	Identifier for the SNP (e.g., rsID)
4	a1	Effect allele (allele associated with the risk of disease)	Mandatory
5	a2	Other allele (non-effect allele)	Mandatory
6	beta	Refers to the estimated effect size of a particular genetic variant on a trait or disease. (beta > 0 means that effect allele (a1) increases disease risk).	Require either beta or odds_ratio column
6	odds_ratio	Odds ratio (1 indicates no effect; above 1 indicates effect allele (a1) increases disease risk)
7	se	Standard error, a smaller standard error indicates a more reliable estimate of the beta coefficient	Mandatory
8	eaf	Effect allele frequency, the frequency of the effect allele (a1) in the study population	Mandatory
9	pvalue	Indicates the statistical significance of the association between the SNP and the trait being studied	Mandatory
10	n	Sample size, the number of individuals or samples included in the study	Mandatory
11	z	Z-score (0 means no association between a genetic variant and disease risk; above than 0 indicates an increased risk associated with the variant)	Optional
