## Supplementary material for "Analyzing bivariate cross-trait genetic architecture in GWAS summary statistics with the BIGA cloud computing platform": supp_table: Supplementary_Table_S8.xlsx

### Sheet: Sheet1
Table S8. Popcorn cross-ancestry genetic correlations between East Asian and European blood pressure measures. We test for the hypothesis that the genetic correlation is 1.
Systolic blood pressure	Val (obs)	SE	Z	P (Z)
h1^2	0.0475703	0.0055086	8.63565	0
h2^2	0.0754618	0.00636409	11.8575	0
pge	0.834569	0.121307	1.36374	0.17265
Diastolic blood pressure	Val (obs)	SE	Z	P (Z)
h1^2	0.0401598	0.00439218	9.14349	0
h2^2	0.0774107	0.00863494	8.96482	0
pge	0.761758	0.208793	1.14104	0.253852
